# Deficiency of the paternally inherited gene *Magel2* alters the development of separation-induced vocalization and maternal behavior in mice

**DOI:** 10.1101/2021.04.01.438102

**Authors:** Gabriela M. Bosque Ortiz, Gustavo M. Santana, Marcelo O. Dietrich

## Abstract

The behavior of offspring results from the combined expression of maternal and paternal genes. Genomic imprinting silences some genes in a parent-of-origin specific manner, a process that, among all animals, occurs only in mammals. How genomic imprinting affects the behavior of mammalian offspring, however, remains poorly understood. Here, we studied how the loss of the paternally inherited gene *Magel2* in mouse pups affects the emission of separation-induced ultrasonic vocalizations (USV). Using quantitative analysis of more than one hundred thousand USVs, we characterized the rate of vocalizations as well as their spectral features from postnatal days 6 to 12 (P6-P12), a critical phase of mouse development during which pups fully depend on the mother for survival. Our analyses show that *Magel2* deficient offspring emit separation-induced vocalizations at lower rates and with altered spectral features. We also show that dams display altered behavior towards their own *Magel2* deficient offspring. In a test to compare the retrieval of two pups, dams retrieve wildtype control pups first and faster than *Magel2* deficient offspring. These results suggest that the loss of *Magel2* impairs the expression of separation-induced vocalization in pups as well as maternal behavior, both of which support the pups’ growth and development.
