## Supplementary material for "Deficiency of the paternally inherited gene *Magel2* alters the development of separation-induced vocalization and maternal behavior in mice": Table S1

### Sheet: Sheet1
ID	GENOTYPE	AGE	SEX	PEN	DOB	Weight	RATE	DURATION	FREQUENCY	INTENSITY	chevron	complex	down_fm	flat	mult_steps	rev_chevron	short	step_down	step_up	two_steps	up_fm	BANDWIDTH	MAX-FREQUENCY	MIN-FREQUENCY	HARMONIC
5924	Tm/+	p10	M	JB961	2019-08-04	4.11	268	0.0138793	79396	-95.8893	0.0037037	0	0.177778	0.22963	0	0.0037037	0.422222	0.0037037	0.0740741	0	0.0851852	9116.31	85548.7	74977.7	0.0259259
5924	Tm/+	p12	M	JB961	2019-08-04	4.87	500	0.0229957	73575.7	-95.375	0.006	0.002	0.296	0.126	0.002	0.012	0.384	0.002	0.126	0.012	0.032	13516.8	82787.6	66671.5	0.104
5925	+/+	p10	M	JB961	2019-08-04	4.97	432	0.0172218	75903.8	-95.9901	0.0182232	0	0.268793	0.150342	0	0.0136674	0.343964	0	0.161731	0.0022779	0.0410023	9881.04	80807.8	70721.5	0.00911162
5925	+/+	p12	M	JB961	2019-08-04	5.72	1233	0.0316064	78898.6	-92.6386	0.0308191	0.0227088	0.343877	0.137875	0.00162206	0.00892133	0.241687	0.00729927	0.160584	0.0170316	0.027575	17474.3	91701	68141.6	0.111111
5926	Tm/+	p10	M	JB961	2019-08-04	4.18	236	0.0167338	87098.9	-92.1478	0.0362903	0.00806452	0.129032	0.137097	0	0.0282258	0.241935	0.00403226	0.0766129	0.00806452	0.330645	10385.8	93190.6	81971.2	0.0241935
5926	Tm/+	p12	M	JB961	2019-08-04	4.87	265	0.0170219	81757	-97.5084	0.0300752	0.0150376	0.218045	0.093985	0	0.0338346	0.43985	0.0037594	0.0601504	0.0225564	0.0827068	10036.9	88287.8	76668	0.037594
5927	+/+	p10	M	JB961	2019-08-04	5.01	736	0.0243782	79394.9	-96.7233	0.0214477	0.00402145	0.217158	0.16622	0	0.036193	0.296247	0.00268097	0.10992	0.0120643	0.134048	13120.3	88246.3	73096.3	0.0764075
5927	+/+	p12	M	JB961	2019-08-04	5.68	449	0.0152234	77319.6	-96.9914	0.0377778	0.00222222	0.128889	0.122222	0.00222222	0.0177778	0.46	0.0111111	0.04	0.00444444	0.173333	9054.58	84402.1	72697.5	0.06
5928	+/+	p10	M	JB961	2019-08-04	4.72	868	0.0381939	82818.5	-94.0014	0.115207	0.014977	0.304147	0.0956221	0.00691244	0.00115207	0.119816	0.00460829	0.238479	0.0599078	0.0391705	21380.3	95940.1	72484.2	0.123272
5928	+/+	p12	M	JB961	2019-08-04	5.54	911	0.023164	69332.6	-100.716	0.01427	0.00219539	0.363337	0.107574	0	0.00548847	0.324918	0.00219539	0.155873	0.00548847	0.0186608	11412.4	77020.9	64552.1	0.0274424
5929	+/+	p10	F	JB961	2019-08-04	5.05	222	0.0121112	72015.9	-100.99	0	0	0.0810811	0.153153	0	0	0.671171	0	0.0585586	0	0.036036	10768.6	80487.9	64543.6	0.0540541
5929	+/+	p12	F	JB961	2019-08-04	5.92	844	0.0170049	74331.1	-100.615	0.0248815	0.0118483	0.229858	0.0722749	0.00118483	0.0225118	0.481043	0.00236967	0.112559	0.0118483	0.0296209	10269.1	80863.5	69341.7	0.0462085
5930	+/+	p10	F	JB961	2019-08-04	5.08	481	0.0190831	84027.8	-97.9282	0.035343	0.00831601	0.316008	0.0956341	0.004158	0.033264	0.349272	0	0.0706861	0.00623701	0.0810811	10545.4	90522.2	78669.5	0.029106
5930	+/+	p12	F	JB961	2019-08-04	5.97	457	0.0166065	79896.2	-99.3459	0.0262582	0.00656455	0.262582	0.0919037	0	0.0306346	0.452954	0	0.059081	0.00875274	0.0612691	11176.7	86722.9	74664.9	0.02407
5931	Tm/+	p10	F	JB961	2019-08-04	4.37	238	0.0173737	74652.3	-100.499	0.0122951	0	0.258197	0.159836	0	0	0.508197	0	0.0409836	0	0.0204918	10853.5	80993.5	66601.7	0.0614754
5931	Tm/+	p12	F	JB961	2019-08-04	5.1	351	0.0231667	74089.8	-97.2546	0.019943	0.002849	0.179487	0.193732	0	0.011396	0.373219	0.002849	0.162393	0.014245	0.039886	11722.7	83268.4	68622.7	0.0883191
5991	+/+	p6	F	JB960	2019-08-08	3.8	1033	0.0233205	83862.2	-89.6577	0.0307692	0.00192308	0.396154	0.106731	0	0.00192308	0.266346	0.00192308	0.174038	0.00480769	0.0153846	15008.3	92911.6	75528.4	0.0528846
5991	+/+	p10	F	JB960	2019-08-08	5.98	489	0.017563	81815.8	-97.1502	0.00787402	0.0019685	0.38189	0.0984252	0	0.015748	0.385827	0.0019685	0.0826772	0	0.023622	10904.7	88519.2	75683.3	0.0551181
5991	+/+	p12	F	JB960	2019-08-08	6.92	210	0.0087949	76837.5	-102.619	0.0047619	0.0047619	0.261905	0.0904762	0	0	0.619048	0	0.00952381	0	0.00952381	4648.05	79045.7	74317.3	0
5992	+/+	p6	F	JB960	2019-08-08	3.8	622	0.0162102	81532.7	-98.6489	0.0128	0	0.3232	0.104	0	0	0.4208	0	0.1232	0	0.016	11873.8	88073.2	74671.7	0.0432
5992	+/+	p8	F	JB960	2019-08-08	4.95	308	0.0213839	86609.8	-96.5703	0.0194805	0	0.331169	0.175325	0	0.00649351	0.301948	0	0.12987	0.00974026	0.025974	12472.3	93359.4	79025.7	0.0584416
5992	+/+	p10	F	JB960	2019-08-08	5.97	295	0.0127754	80197.5	-98.4066	0.0169492	0.00338983	0.277966	0.0542373	0	0	0.481356	0.00677966	0.108475	0	0.0508475	11917.9	88473.8	74075.6	0.0610169
5992	+/+	p12	F	JB960	2019-08-08	6.9	212	0.00930612	84147.9	-99.5898	0.00930233	0	0.260465	0.0511628	0	0.00465116	0.665116	0	0	0	0.00930233	5817.56	87405.1	80914.5	0
5993	+/+	p6	M	JB960	2019-08-08	4.47	570	0.0236427	82585.6	-94.0535	0.0332168	0.0034965	0.347902	0.104895	0	0.0174825	0.265734	0	0.178322	0.0104895	0.0384615	15106.8	91367.4	74777.7	0.0262238
5993	+/+	p8	M	JB960	2019-08-08	5.56	1193	0.0257697	78966.2	-94.3416	0.0273859	0.00580913	0.299585	0.121162	0.000829876	0.0116183	0.287137	0.006639	0.182573	0.00912863	0.0481328	15344.3	89877.9	71040.3	0.113693
5993	+/+	p10	M	JB960	2019-08-08	6.73	214	0.00977149	75520.7	-101.395	0.0136986	0	0.173516	0.150685	0	0.00913242	0.616438	0	0.0228311	0	0.0136986	6452.04	79652.6	72224	0.0228311
5993	+/+	p12	M	JB960	2019-08-08	7.66	541	0.0111876	77206.4	-98.6127	0.00369686	0	0.295749	0.110906	0	0	0.543438	0.00184843	0.012939	0	0.0314233	5968.15	80464.1	74149.8	0.00369686
5994	Tm/+	p6	M	JB960	2019-08-08	3.72	906	0.0212379	79495.3	-95.1077	0.0638528	0.00649351	0.323593	0.104978	0	0.0367965	0.262987	0.0021645	0.124459	0.00108225	0.0735931	12735.4	86739.2	72935.7	0.0292208
6206	Tm/+	p8	F	JB961	2019-08-30	4.81	105	0.0199396	65487.5	-97.4668	0.00952381	0	0.180952	0.152381	0	0.00952381	0.495238	0	0.047619	0	0.104762	7460.73	69575.7	61606	0
5994	Tm/+	p10	M	JB960	2019-08-08	5.8	514	0.0174829	79271.3	-94.0425	0.0613636	0.0318182	0.209091	0.075	0.00340909	0.0556818	0.243182	0.0193182	0.0556818	0.0113636	0.234091	13254.9	88426.5	71386.8	0.107955
5994	Tm/+	p12	M	JB960	2019-08-08	6.79	220	0.0132378	81323.3	-93.0941	0.0863636	0.0318182	0.163636	0.0772727	0	0.0181818	0.368182	0.0318182	0.00454545	0.00454545	0.213636	11853.6	87138.9	73823.1	0.0181818
5995	Tm/+	p6	M	JB960	2019-08-08	3.61	464	0.0237195	80100.8	-87.6391	0.0646552	0	0.297414	0.131466	0.00646552	0.00215517	0.262931	0.00431034	0.185345	0.0258621	0.0193966	15861.2	90959.8	71597.5	0.0818966
6007	Tm/+	p8	M	JB959/958	2019-08-08	3.23	47	0.0151119	70015.9	-93.2788	0	0	0.191489	0.319149	0	0	0.425532	0	0	0	0.0638298	4669.73	73489.9	66774.9	0
5995	Tm/+	p10	M	JB960	2019-08-08	5.59	388	0.0147467	77826.1	-99.4442	0.0206612	0.00137741	0.399449	0.107438	0	0.0206612	0.37741	0.00137741	0.0482094	0.00137741	0.0220386	9467.59	83294.7	72719.8	0.0165289
5995	Tm/+	p12	M	JB960	2019-08-08	6.29	178	0.0157779	80177	-89.4231	0.0505618	0.011236	0.235955	0.0561798	0	0.0393258	0.41573	0.011236	0.011236	0.011236	0.157303	9721.45	86252.6	74011	0.0280899
5996	Tm/+	p6	F	JB960	2019-08-08	3.19	791	0.0251683	76221.5	-98.2497	0.0670038	0.00632111	0.345133	0.0973451	0.00632111	0.0151707	0.295828	0.00252845	0.130215	0.0164349	0.0176991	14588.5	84722.8	68377.3	0.0505689
6951	Tm/+	p8	F	JB960	2019-10-30	2.79	186	0.0133954	77077.1	-95.875	0.0127119	0	0.194915	0.228814	0	0.00423729	0.457627	0	0.0720339	0.00423729	0.0254237	5991.49	80475.5	73893.8	0.0211864
5996	Tm/+	p10	F	JB960	2019-08-08	5.26	249	0.0172443	76993.6	-95.266	0.0438247	0.0119522	0.346614	0.131474	0.00398406	0.0318725	0.306773	0.00398406	0.0438247	0.00398406	0.0717131	8930.11	82038.4	72313.9	0.059761
5996	Tm/+	p12	F	JB960	2019-08-08	6.28	293	0.00989037	79706.8	-99.1702	0.0307167	0	0.143345	0.0853242	0	0.0136519	0.604096	0	0.00341297	0.00682594	0.112628	6371.38	83008.3	76190.2	0.00682594
5997	+/+	p6	M	JB959	2019-08-08	4.26	980	0.0235265	80168.6	-94.624	0.0670732	0.00304878	0.303862	0.117886	0.00203252	0.00101626	0.297764	0.00711382	0.167683	0.00813008	0.0243902	14729.3	89332.5	72729.7	0.027439
5997	+/+	p8	M	JB959	2019-08-08	5.38	901	0.0244976	84755.6	-97.572	0.0517621	0.00440529	0.329295	0.145374	0	0.00440529	0.311674	0.00550661	0.0991189	0.0220264	0.0264317	14522.4	92969.7	76696.7	0.0528634
5997	+/+	p10	M	JB959	2019-08-08	6.45	592	0.0197473	79423.8	-98.9166	0.00506757	0	0.356419	0.20777	0	0.00675676	0.359797	0	0.0540541	0	0.0101351	11407.3	86191.5	73751.2	0.0202703
5997	+/+	p12	M	JB959	2019-08-08	7.24	135	0.0104322	80428.5	-100.007	0	0	0.281481	0.111111	0	0	0.548148	0	0.0148148	0	0.0444444	7099.29	84023.6	76424.9	0.00740741
5998	+/+	p6	F	JB959	2019-08-08	3.58	1902	0.0303264	77133	-96.9295	0.131441	0.00736067	0.26551	0.0967403	0.00210305	0.00262881	0.21346	0.00683491	0.223449	0.00946372	0.0410095	17236.3	86835.6	68423	0.0141956
5998	+/+	p8	F	JB959	2019-08-08	4.6	949	0.0310041	80577	-97.2517	0.114376	0.0104932	0.271773	0.0839454	0.00419727	0.00944386	0.185729	0.0115425	0.238195	0.0346275	0.0356768	19826.8	91942.7	70844.7	0.0272823
5998	+/+	p10	F	JB959	2019-08-08	5.78	523	0.0233404	78630	-97.8406	0.0325048	0.00382409	0.347992	0.131931	0.00191205	0.00382409	0.290631	0	0.143403	0.0133843	0.0305927	11842.4	85485.7	73051.7	0.0191205
5998	+/+	p12	F	JB959	2019-08-08	6.51	192	0.0114236	84560.7	-102.18	0	0	0.203125	0.234375	0	0	0.546875	0	0.015625	0	0	5199.92	87624.4	82032.4	0.0104167
5999	Tm/+	p6	F	JB959/958	2019-08-08	4.22	284	0.00950049	80572.1	-95.8003	0.0140845	0	0.18662	0.102113	0	0	0.623239	0.00352113	0.0316901	0	0.0387324	6992.68	84682.1	76857.9	0.00704225
6005	Tm/+	p8	F	JB959/958	2019-08-08	4.24	385	0.025131	71239.9	-96.8303	0.0285714	0.012987	0.355844	0.163636	0	0	0.249351	0	0.179221	0	0.0103896	11796.2	77802	65549.4	0.0155844
5999	Tm/+	p10	F	JB959/958	2019-08-08	6.34	572	0.0162955	77971.2	-97.5715	0.053913	0.0243478	0.224348	0.102609	0	0.0417391	0.354783	0.00347826	0.026087	0.00347826	0.165217	10174.9	84017.4	72423.4	0.0104348
5999	Tm/+	p12	F	JB959/958	2019-08-08	6.98	549	0.0146756	76003.8	-97.3394	0.028777	0.028777	0.194245	0.0701439	0	0.0377698	0.446043	0.00539568	0.00719424	0.00719424	0.17446	7626.4	80090.9	71928	0.0143885
6000	+/+	p8	F	JB959	2019-08-08	5.12	1158	0.0253299	87729.9	-90.2559	0.122098	0.027515	0.369733	0.0576096	0.000859845	0.0490112	0.216681	0.00515907	0.0584695	0.0103181	0.0825451	16064.7	96188.3	78567.6	0.0197764
6000	+/+	p10	F	JB959	2019-08-08	6.14	138	0.00895031	78376	-102.244	0.0144928	0	0.297101	0.0652174	0	0.0289855	0.572464	0	0	0	0.0217391	5565.25	82551.9	75643.5	0
6000	+/+	p12	F	JB959	2019-08-08	6.78	690	0.0213925	80291.8	-98.0206	0.0144509	0.00867052	0.307803	0.166185	0	0.0187861	0.381503	0.00578035	0.0491329	0.00867052	0.0390173	10154.1	86237.8	75007.7	0.0274566
6001	+/+	p6	F	JB959	2019-08-08	4.17	778	0.0396696	77575.8	-92.2977	0.246154	0.0205128	0.221795	0.0833333	0.0141026	0.00897436	0.153846	0.0025641	0.15	0.0551282	0.0435897	20942.4	90629.2	66557.1	0.0692308
6001	+/+	p8	F	JB959	2019-08-08	5.19	152	0.0166164	68410	-98.2516	0	0	0.282895	0.157895	0.00657895	0	0.473684	0	0.0723684	0	0.00657895	7024.92	72890.8	65236.7	0.0131579
6001	+/+	p10	F	JB959	2019-08-08	6.35	593	0.0347814	78577.2	-92.1574	0.0813953	0.0365449	0.423588	0.0780731	0.00166113	0.00996678	0.166113	0.0166113	0.0847176	0.0431894	0.0581395	16967	88960.7	68768.8	0.139535
6001	+/+	p12	F	JB959	2019-08-08	7.15	924	0.0287704	78640.6	-93.4805	0.0269687	0.0140237	0.451996	0.0841424	0.00107875	0.00431499	0.278317	0.00755124	0.0819849	0.0248112	0.0248112	14678.4	87615	69640.7	0.0841424
6002	+/+	p6	F	JB959	2019-08-08	4	1610	0.0231565	73656.3	-97.0945	0.0254658	0.00434783	0.391304	0.143478	0	0	0.287578	0.00124224	0.14472	0	0.00186335	11976.8	82204.4	67503	0.0434783
6002	+/+	p8	F	JB959	2019-08-08	4.9	865	0.0212321	79998.1	-97.506	0.0138728	0.00115607	0.386127	0.0786127	0.00578035	0	0.334104	0.00231214	0.171098	0.00346821	0.00346821	13664.7	89617.2	72940.4	0.0797688
6002	+/+	p10	F	JB959	2019-08-08	6.06	345	0.0172382	82875.3	-98.5774	0.00869565	0	0.405797	0.153623	0	0	0.336232	0	0.0869565	0	0.00869565	9886.82	87931.3	77475.4	0.0231884
6002	+/+	p12	F	JB959	2019-08-08	6.82	505	0.0226196	82541.6	-98.1911	0.0276134	0.00591716	0.449704	0.12426	0	0.00591716	0.313609	0.00591716	0.0414201	0.00591716	0.0197239	10046.4	87786.9	77071.1	0.0236686
6003	Tm/+	p6	F	JB959/958	2019-08-08	3.8	916	0.0209962	84139.7	-95.9324	0.0851528	0.00327511	0.34607	0.120087	0.0010917	0.018559	0.313319	0.00218341	0.0534934	0.00655022	0.0502183	11941.9	90745.4	77535.2	0.0360262
6946	Tm/+	p8	F	JB960	2019-10-30	2.54	489	0.0206297	72324.6	-91.4584	0.0215264	0.00978474	0.311155	0.250489	0	0	0.336595	0	0.0547945	0	0.0156556	8076.02	78627.7	67911.3	0.0919765
6003	Tm/+	p10	F	JB959/958	2019-08-08	6.1	301	0.0128193	79381.4	-101.608	0.00993377	0.00993377	0.311258	0.089404	0	0.0264901	0.506623	0	0.013245	0.013245	0.0198675	7156.69	83945.3	75859.9	0.0231788
6003	Tm/+	p12	F	JB959/958	2019-08-08	6.9	281	0.0177183	83414.8	-94.9963	0.0427046	0.0177936	0.266904	0.0818505	0.00355872	0.00355872	0.384342	0.00355872	0.0569395	0.0320285	0.106762	13836.9	91127.5	74437.6	0.0498221
6004	Tm/+	p6	M	JB959/958	2019-08-08	4.12	483	0.0177444	76201.4	-95.5878	0.0124224	0	0.325052	0.202899	0	0.00621118	0.356108	0	0.0807453	0.00207039	0.0144928	6927.34	81179.7	72629.2	0.0331263
6949	Tm/+	p8	F	JB960	2019-10-30	3.46	444	0.0144496	75378.6	-96.1038	0.00888889	0	0.182222	0.2	0	0.00444444	0.475556	0	0.0755556	0	0.0533333	8082.17	80252.4	71883.3	0.00222222
6004	Tm/+	p10	M	JB959/958	2019-08-08	6.67	154	0.021701	81295.7	-92.5805	0.0584416	0.025974	0.162338	0.11039	0	0.0584416	0.207792	0	0.0844156	0.0194805	0.272727	10915.3	87995.3	75169.6	0.0714286
6004	Tm/+	p12	M	JB959/958	2019-08-08	7.18	275	0.0147949	80002	-101.556	0.0215054	0	0.293907	0.157706	0	0.0107527	0.473118	0	0	0	0.0430108	5256.2	82605.4	77300.5	0.00358423
6005	Tm/+	p6	F	JB959/958	2019-08-08	3.3	1925	0.0349272	70730.7	-94.9222	0.254132	0.0335744	0.203512	0.0955579	0.00464876	0.000516529	0.180785	0.0196281	0.144628	0.0139463	0.0490702	16055.9	80757.7	62202	0.044938
6685	Tm/+	p8	M	JB961	2019-10-10	2.91	496	0.0274082	69854.7	-93.9495	0.0216963	0.00591716	0.33925	0.145957	0	0	0.272189	0.00394477	0.197239	0	0.0138067	13362.3	79907.1	63605.3	0.0828402
6005	Tm/+	p10	F	JB959/958	2019-08-08	5.18	623	0.0441909	74802.4	-90.8153	0.107544	0.0417335	0.187801	0.144462	0.00642055	0.00321027	0.149278	0.00481541	0.223114	0.0577849	0.0738363	17506.1	85995	65674.4	0.0963082
6005	Tm/+	p12	F	JB959/958	2019-08-08	5.8	1005	0.0324189	77678.6	-96.9059	0.0412979	0.00786627	0.415929	0.0835792	0.000983284	0.00294985	0.252704	0.00196657	0.149459	0.0157325	0.027532	16018.9	87173.7	69045.9	0.0943953
6006	Tm/+	p6	F	JB959/958	2019-08-08	3.49	1949	0.0331747	73363.5	-95.2802	0.163674	0.0200103	0.23294	0.055413	0.0128271	0.00102617	0.160595	0.0118009	0.290405	0.0164187	0.0348897	21525.1	87368.9	62883.2	0.0477168
5995	Tm/+	p8	M	JB960	2019-08-08	4.55	354	0.0183437	78490.9	-97.2279	0.00564972	0	0.381356	0.169492	0	0	0.350282	0	0.0762712	0.00282486	0.0141243	8522.18	83619.3	74499.5	0.0141243
6006	Tm/+	p10	F	JB959/958	2019-08-08	5.53	113	0.0291673	76185	-92.4673	0.0530973	0.0353982	0.256637	0.0884956	0	0.0707965	0.19469	0	0.079646	0.00884956	0.212389	11663.2	82915.8	70453.2	0.0442478
6006	Tm/+	p12	F	JB959/958	2019-08-08	6.25	388	0.0148668	73983.3	-99.2708	0.00773196	0	0.399485	0.139175	0	0.0154639	0.391753	0	0.0257732	0	0.0206186	6154.62	77794.2	71002.3	0.00773196
6007	Tm/+	p6	M	JB959/958	2019-08-08	2.38	1118	0.0335571	67714.1	-91.8387	0.0544157	0.00713649	0.442462	0.102587	0	0	0.189117	0.00356824	0.190901	0.00178412	0.00802855	15652.7	79775.3	59007.6	0.0651204
6948	Tm/+	p8	F	JB960	2019-10-30	3.44	785	0.0207827	74101.9	-94.5613	0.0292621	0.00381679	0.276081	0.160305	0.00254453	0.00636132	0.312977	0.00254453	0.167939	0.00127226	0.0368957	14942.4	83724.5	66921.8	0.0381679
6007	Tm/+	p10	M	JB959/958	2019-08-08	4.18	940	0.0627807	80718.2	-88.7668	0.141489	0.114894	0.302128	0.05	0.0244681	0.00957447	0.0787234	0.0404255	0.138298	0.0808511	0.0191489	27057	100043	65458.1	0.25
6007	Tm/+	p12	M	JB959/958	2019-08-08	3.47	586	0.0600078	75269.3	-88.1536	0.213311	0.0221843	0.165529	0.0802048	0.0221843	0.00170648	0.0665529	0.0170648	0.146758	0.196246	0.0682594	30656.5	94126.7	55970.9	0.385666
6008	Tm/+	p6	M	JB959/958	2019-08-08	2.97	221	0.0109414	86134.1	-96.6576	0.0135747	0	0.262443	0.158371	0	0	0.515837	0	0.0271493	0	0.0226244	6067.29	89717.6	83124.6	0
6006	Tm/+	p8	F	JB959/958	2019-08-08	4.62	767	0.0263471	76892.4	-95.5962	0.083442	0.0104302	0.378096	0.0886571	0	0.0195567	0.233377	0.00521512	0.122555	0.0169492	0.041721	13280	84510.1	70564.4	0.0143416
6008	Tm/+	p10	M	JB959/958	2019-08-08	4.78	178	0.00940892	79643.1	-101.35	0.0224719	0	0.207865	0.151685	0	0.011236	0.477528	0	0.0168539	0	0.11236	7264.09	87955.6	73488	0.0224719
6008	Tm/+	p12	M	JB959/958	2019-08-08	5.92	212	0.0128757	86540.1	-101.655	0.00943396	0	0.349057	0.136792	0	0.00471698	0.457547	0	0.00943396	0.00943396	0.0235849	7290.17	90578.4	83030.5	0.00471698
6203	+/+	p8	F	JB961	2019-08-30	5.43	882	0.0250686	80872.3	-93.6661	0.146532	0.0637584	0.202461	0.0548098	0.00223714	0.0167785	0.270694	0.0111857	0.0637584	0.0246085	0.143177	13900.9	88635.4	73336.1	0.0302013
6203	+/+	p12	F	JB961	2019-08-30	5.1	352	0.0129641	84837	-98.0536	0.0227273	0	0.267045	0.0965909	0	0.0284091	0.485795	0.00284091	0.00284091	0	0.09375	7472.99	88609	80335.6	0.00568182
6204	+/+	p8	F	JB961	2019-08-30	4.18	983	0.0278442	76926.3	-98.1669	0.045045	0.017017	0.302302	0.0720721	0.00600601	0.032032	0.298298	0.001001	0.149149	0.02002	0.0570571	15441.2	85963.9	69409.4	0.018018
6204	+/+	p12	F	JB961	2019-08-30	4.62	627	0.0204952	82223.9	-100.651	0.0443038	0.0110759	0.384494	0.110759	0	0.00949367	0.39557	0	0.0110759	0.0142405	0.0189873	7989.42	86180.8	77583.5	0.0316456
5994	Tm/+	p8	M	JB960	2019-08-08	4.62	249	0.0156079	71385.4	-99.3431	0.0275591	0	0.129921	0.149606	0	0.015748	0.523622	0	0.0708661	0.00393701	0.0787402	8645.36	76926	67076.1	0.019685
6205	Tm/+	p12	M	JB961	2019-08-30	5.06	12	0.005632	81892.2	-96.7734	0	0	0.25	0	0	0	0.666667	0	0	0	0.0833333	7301.16	84962.3	77661.1	0
5999	Tm/+	p8	F	JB959/958	2019-08-08	5.37	451	0.0167274	80697.7	-97.8644	0.0618102	0.00220751	0.264901	0.128035	0	0.0110375	0.390728	0	0.0220751	0	0.119205	8278.79	84800.1	76379.8	0.00220751
6206	Tm/+	p12	F	JB961	2019-08-30	4.8	23	0.0061056	75230.9	-102.243	0	0	0.108696	0.0434783	0	0	0.73913	0	0	0	0.108696	4229.23	76926.2	72656.2	0
6207	+/+	p8	F	JB961	2019-08-30	6.76	259	0.018652	87320.9	-95.498	0.0235294	0.0529412	0.202941	0.105882	0	0.0441176	0.317647	0.00882353	0.0411765	0.00294118	0.2	9470.76	92558.3	82275.5	0.0176471
6207	+/+	p12	F	JB961	2019-08-30	6.66	1279	0.0214203	79902.2	-97.0769	0.0414386	0.00860047	0.292416	0.102424	0.00234558	0.00938233	0.374511	0.00312744	0.101642	0.0140735	0.0500391	10413	87458.4	74786	0.0656763
6208	+/+	p8	F	JB961	2019-08-30	5.76	233	0.0265398	81673	-97.7417	0.076	0.028	0.284	0.18	0	0.036	0.22	0	0.072	0.004	0.1	11820.6	88327.4	75887.5	0.008
6208	+/+	p12	F	JB961	2019-08-30	5.97	895	0.0216038	76505.5	-93.672	0.0558036	0.0256696	0.238839	0.0892857	0	0.0357143	0.320312	0.00111607	0.00669643	0.00223214	0.22433	9523.47	81567.7	71649.7	0.00111607
6680	Tm/+	p8	F	JB961	2019-10-10	3.68	758	0.0297331	72434.2	-93.7135	0.0788486	0.0125156	0.222778	0.128911	0.00375469	0.00250313	0.245307	0.00625782	0.231539	0.020025	0.0475594	16727.1	82922.4	64717.8	0.0538173
6209	Tm/+	p8	F	JB961	2019-08-30	6.86	52	0.0188297	79894.1	-95.4956	0.112676	0.028169	0.225352	0.084507	0	0.0140845	0.267606	0	0	0	0.267606	11567.9	87328.3	71662.3	0
6210	Tm/+	p12	F	JB961	2019-08-30	5.92	98	0.00969697	80286.2	-98.9427	0.0306122	0	0.204082	0.0102041	0	0	0.602041	0.0102041	0.0204082	0.0102041	0.112245	10527.2	86574.3	74980.8	0.0306122
6211	+/+	p12	F	JB961	2019-08-30	5.08	93	0.00584808	90014.6	-100.468	0.0322581	0	0.150538	0.0107527	0	0	0.688172	0	0	0	0.11828	5305.96	92475.2	87169.3	0
6212	+/+	p12	M	JB961	2019-08-30	4.78	25	0.00640356	83037.8	-99.0327	0	0	0.04	0.04	0	0	0.92	0	0	0	0	4970.97	85712	80669.8	0
6485	+/+	p10	M	JB958	2019-09-22	5.05	764	0.0254457	80710.3	-94.5566	0.0309524	0.00833333	0.261905	0.10119	0.00119048	0.0154762	0.30119	0.00238095	0.202381	0.00952381	0.0654762	15615	90768.6	73070.8	0.0440476
6485	+/+	p12	M	JB958	2019-09-22	5.82	515	0.0184622	75530	-101.035	0.00387597	0.00193798	0.271318	0.143411	0	0.00193798	0.47093	0	0.0852713	0.00193798	0.0193798	8650.81	80658	71592.4	0.0116279
6486	+/+	p10	M	JB958	2019-09-22	5.11	168	0.018242	82047.3	-100.748	0.00943396	0	0.339623	0.165094	0	0.00471698	0.382075	0.00471698	0.0613208	0	0.0330189	13956.8	89130	74856.2	0.0141509
6486	+/+	p12	M	JB958	2019-09-22	5.81	626	0.0267559	78615.4	-97.3671	0.0507937	0.0111111	0.444444	0.1	0.0047619	0.00793651	0.226984	0	0.0777778	0.0238095	0.052381	14959.6	87252.5	69658	0.0984127
6487	+/+	p10	M	JB958	2019-09-22	5.16	450	0.0420556	80196.2	-90.2755	0.253937	0.0610236	0.175197	0.0708661	0.00984252	0.019685	0.11811	0.00393701	0.0787402	0.0551181	0.153543	19616.9	90850.3	68307.1	0.106299
6487	+/+	p12	M	JB958	2019-09-22	5.73	453	0.0347191	81412.9	-97.0223	0.121413	0.0264901	0.353201	0.110375	0.00662252	0.00220751	0.205298	0.00883002	0.0684327	0.0419426	0.0551876	16710.2	90379.1	71790.2	0.0860927
6488	+/+	p10	M	JB958	2019-09-22	4.67	366	0.0227526	83998.2	-95.8801	0.0550661	0.00440529	0.517621	0.0969163	0	0.0132159	0.19163	0	0.092511	0.00660793	0.0220264	12094.1	90961.2	77314.5	0.0396476
6488	+/+	p12	M	JB958	2019-09-22	5.36	620	0.0243001	81023.5	-96.2143	0.0753205	0.0128205	0.405449	0.107372	0.00160256	0	0.280449	0.00320513	0.0512821	0.0112179	0.0512821	13359.4	88355.9	72700	0.0673077
6489	Tm/+	p10	F	JB958	2019-09-22	4.54	949	0.0406223	77523.7	-93.3028	0.106643	0.0227273	0.232517	0.0882867	0.00262238	0.00611888	0.162587	0.00611888	0.286713	0.0375874	0.0480769	22091.4	91244.6	66474.8	0.116259
6489	Tm/+	p12	F	JB958	2019-09-22	5.16	493	0.0196366	76823.2	-100.766	0.0277778	0.00396825	0.438492	0.134921	0	0.00198413	0.329365	0.00396825	0.0416667	0.00198413	0.015873	10250.9	83239	71724.6	0.0376984
6490	+/+	p10	M	JB958	2019-09-22	4.66	756	0.0359473	81481.9	-96.5219	0.0908289	0.0176367	0.237213	0.0864198	0.00793651	0.00529101	0.165785	0.00881834	0.260141	0.0599647	0.0599647	21565	94240.2	70667.7	0.107584
6490	+/+	p12	M	JB958	2019-09-22	5.29	574	0.0281707	82226.8	-95.5025	0.0437601	0.00648298	0.466775	0.116694	0	0.00486224	0.215559	0.00810373	0.100486	0.00972447	0.0275527	15376.9	91156.5	73108.2	0.0648298
6491	Tm/+	p10	F	JB958	2019-09-22	3.91	982	0.0295785	75477.2	-92.2291	0.0886824	0.0126689	0.243243	0.141047	0.00253378	0.00168919	0.241554	0.0143581	0.180743	0.0219595	0.0515203	16795.9	87645.3	66498.2	0.138514
6491	Tm/+	p12	F	JB958	2019-09-22	4.67	655	0.0275033	75340.5	-94.6782	0.0494012	0.0224551	0.293413	0.170659	0	0.00299401	0.291916	0.00598802	0.0778443	0.0224551	0.0628743	12899.3	83937.9	68288.4	0.106287
6492	+/+	p10	F	JB958	2019-09-22	5.29	774	0.0248023	82240.1	-95.6871	0.0420513	0.0205128	0.276923	0.065641	0	0.0287179	0.318974	0.0123077	0.162051	0.0153846	0.0574359	16265.5	93079.8	74242.4	0.0810256
6492	+/+	p12	F	JB958	2019-09-22	5.96	1135	0.0300319	82180.7	-92.8029	0.0850368	0.0367948	0.300082	0.0776778	0.00245298	0.0294358	0.259199	0.0122649	0.0932134	0.0343418	0.0695012	15776.7	92156.3	72375.6	0.124285
6494	Tm/+	p10	F	JB958	2019-09-22	3.77	619	0.0219247	82962.3	-96.2195	0.0279503	0.0108696	0.319876	0.0962733	0.0015528	0.00465839	0.319876	0.00310559	0.142857	0.00465839	0.068323	14447.7	90772.6	75115.3	0.0326087
6676	Tm/+	p6	M	JB961	2019-10-10	3.25	946	0.022878	78534.8	-99.2936	0.109937	0.00634249	0.319239	0.077167	0.00422833	0.012685	0.204017	0.00317125	0.198732	0.0295983	0.0348837	18263.7	87279.9	68216.2	0.02537
6943	Tm/+	p8	M	JB960	2019-10-30	3.53	373	0.014695	81122.5	-95.4928	0.00263852	0	0.216359	0.176781	0	0	0.488127	0	0.0686016	0	0.0474934	9166.16	86270.3	76547.2	0.0105541
6677	+/+	p6	F	JB961	2019-10-10	3.46	1301	0.0208347	73321.9	-106.014	0.203817	0.0145038	0.236641	0.10229	0.00458015	0.00534351	0.11374	0.00687023	0.224427	0.0541985	0.0335878	22683.7	91154	66067.1	0.124427
6677	+/+	p8	F	JB961	2019-10-10	4.02	1381	0.0431366	77711.2	-106.671	0.137745	0.00945307	0.39973	0.0546928	0.00945307	0.00405132	0.159352	0.00472654	0.141121	0.0526671	0.0270088	20654.4	95184.1	73139.7	0.0668467
6678	+/+	p6	M	JB961	2019-10-10	3.55	1802	0.033421	83672.4	-96.09	0.22475	0.0205327	0.336293	0.0510544	0.00443951	0.00221976	0.129301	0.00665927	0.163152	0.0427303	0.0188679	22103.6	96830.9	73193.8	0.0310766
6679	+/+	p6	F	JB961	2019-10-10	3.46	1537	0.0363534	85134.5	-103.644	0.219909	0.0292778	0.151594	0.0331815	0.0234223	0	0.111256	0.0149642	0.290176	0.080026	0.0461939	27588.1	92746.8	62702.6	0.0370852
6679	+/+	p8	F	JB961	2019-10-10	4.17	1353	0.043473	76362.7	-88.7393	0.280627	0.0676638	0.0334758	0.0377493	0.0669516	0.000712251	0.0712251	0.0135328	0.114672	0.232194	0.0811966	33881.8	100945	60353.5	0.326211
6680	Tm/+	p6	F	JB961	2019-10-10	2.98	1286	0.0568047	78426.1	-84.6239	0.168348	0.0147401	0.231963	0.0938712	0.00620636	0.00155159	0.214119	0.00775795	0.203258	0.0108611	0.0473235	16537.9	82532.4	64028.5	0.0325834
5996	Tm/+	p8	F	JB960	2019-08-08	4.09	263	0.0179349	77150.7	-97.3914	0.0338346	0.0037594	0.274436	0.165414	0.0037594	0.018797	0.300752	0.0037594	0.116541	0.0150376	0.0639098	11911.8	85416.1	71850.9	0.0827068
6681	+/+	p6	F	JB961	2019-10-10	3.44	1503	0.0317433	72772.6	-96.1052	0.204258	0.0246174	0.331337	0.0319361	0.00665336	0.00199601	0.127079	0.00465735	0.165003	0.075183	0.0272788	24908.8	98850.8	71700.8	0.107784
6681	+/+	p8	F	JB961	2019-10-10	4.12	1432	0.040599	85306.4	-92.9857	0.216917	0.0218281	0.315143	0.042292	0.00409277	0.00409277	0.131651	0.0047749	0.149386	0.0668486	0.0429741	23961.6	97595.9	71871.9	0.104366
6682	+/+	p6	F	JB961	2019-10-10	3.04	593	0.0379424	85191.8	-93.7257	0.0286678	0.0118044	0.359191	0.160202	0	0.00168634	0.369309	0.00168634	0.0455312	0	0.0219224	9853.35	84088.1	73769	0.0118044
6682	+/+	p8	F	JB961	2019-10-10	3.18	749	0.0185147	78969.5	-110.728	0.0691421	0.00640205	0.396927	0.103713	0	0.0192061	0.247119	0.00256082	0.101152	0.0204866	0.0332907	14285.2	86646.3	71085.2	0.0870679
6683	+/+	p6	M	JB961	2019-10-10	3.72	384	0.0248289	66476.1	-93.365	0.0181818	0.00519481	0.277922	0.220779	0	0.0025974	0.303896	0.0025974	0.119481	0	0.0493506	11859.8	74829.7	60560.5	0.0363636
6683	+/+	p8	M	JB961	2019-10-10	4.37	1607	0.0433091	82486.3	-89.1909	0.248289	0.0242688	0.167393	0.0410703	0.0136901	0.000622278	0.118855	0.0136901	0.168015	0.153703	0.0504045	29715	101361	64329	0.304916
6684	Tm/+	p6	M	JB961	2019-10-10	2.72	1758	0.0360254	83943	-107.886	0.201934	0.0142207	0.295791	0.0500569	0.00967008	0	0.118885	0.00227531	0.220137	0.0631399	0.0238908	23343.4	97056.7	71697.4	0.07281
6983	Tm/+	p8	F	JB958	2019-11-11	4.67	381	0.019243	78734.8	-98.0755	0.0787402	0.0131234	0.191601	0.133858	0	0.0393701	0.322835	0.00524934	0.0262467	0	0.188976	10463.2	84995.4	73578.7	0.0209974
6685	Tm/+	p6	M	JB961	2019-10-10	2.41	954	0.0420759	66022.6	-89.7548	0.179381	0.0154639	0.225773	0.141237	0	0	0.157732	0.0123711	0.214433	0.0278351	0.0257732	17721.1	79984.9	57898.4	0.0907216
6004	Tm/+	p8	M	JB959/958	2019-08-08	5.32	627	0.0226341	83853.7	-98.0918	0.0328125	0.003125	0.3125	0.190625	0	0.0203125	0.282813	0	0.05625	0	0.101562	9550.63	89361.9	79208.6	0.0078125
6943	Tm/+	p6	M	JB960	2019-10-30	2.68	380	0.0164543	77669.3	-96.5387	0.00526316	0.00263158	0.360526	0.118421	0	0.00263158	0.436842	0	0.0684211	0	0.00526316	10791.5	85135.6	72407	0.0368421
6987	Tm/+	p8	M	JB958	2019-11-11	4.05	511	0.012237	85574.4	-97.3197	0.00754717	0	0.186792	0.14717	0	0.00754717	0.518868	0	0.0301887	0	0.101887	6710.68	89645.9	82176.3	0.0132075
6943	Tm/+	p12	M	JB960	2019-10-30	5.08	110	0.0113238	86801.6	-98.2657	0.00909091	0	0.281818	0.154545	0	0.00909091	0.472727	0	0.0181818	0	0.0545455	7225.34	90905.9	82549.2	0.0454545
6944	Tm/+	p6	M	JB960	2019-10-30	2.62	360	0.0129525	85347.4	-90.1091	0	0	0.225	0.1	0	0	0.638889	0	0.0194444	0	0.0166667	11017.1	91073.9	79669	0.025
6008	Tm/+	p8	M	JB959/958	2019-08-08	3.85	542	0.0141704	83696.1	-97.2553	0.0295203	0	0.311808	0.121771	0	0.00369004	0.4631	0	0.0332103	0	0.0369004	7587.03	87657.1	79680.4	0.00369004
6944	Tm/+	p12	M	JB960	2019-10-30	5.16	40	0.0102967	72866.8	-99.5876	0	0	0.1	0.05	0	0	0.825	0	0	0	0.025	15423.4	84676.7	67669.9	0
6945	+/+	p6	M	JB960	2019-10-30	3.23	757	0.0182426	78509.2	-99.1913	0.010568	0.001321	0.40819	0.130779	0	0	0.340819	0.001321	0.0951123	0	0.011889	11534.2	86252.2	72817.5	0.0290621
6945	+/+	p8	M	JB960	2019-10-30	4.47	1989	0.0285134	78826.1	-93.2735	0.00547809	0.000498008	0.358068	0.126494	0	0.00149402	0.221116	0.00846614	0.252988	0.00498008	0.0204183	18355.4	91669.7	68540.2	0.120518
6945	+/+	p12	M	JB960	2019-10-30	6.15	122	0.00925594	82211.3	-99.5112	0	0	0.300813	0.0731707	0	0	0.617886	0	0	0	0.00813008	10183.2	87721.4	76929.4	0
6946	Tm/+	p6	F	JB960	2019-10-30	2	43	0.0133824	82306.9	-110.696	0	0	0.0930233	0	0	0	0.883721	0	0	0	0.0232558	6841.72	84918.4	78054.5	0
6684	Tm/+	p8	M	JB961	2019-10-10	3.71	442	0.0304873	71393.4	-95.858	0.00904977	0	0.307692	0.11086	0.00452489	0.00904977	0.233032	0	0.251131	0.00452489	0.0701357	16616	82819.1	63342.3	0.106335
6946	Tm/+	p12	F	JB960	2019-10-30	3.49	213	0.015056	81741.3	-97.6483	0	0	0.205607	0.214953	0	0	0.509346	0	0.0560748	0	0.0140187	6936	86131	78312.1	0
6947	+/+	p6	M	JB960	2019-10-30	2.95	430	0.0121547	74935.7	-94.1453	0	0	0.0930233	0.102326	0	0.00232558	0.590698	0.00930233	0.0395349	0	0.162791	7860.61	86161.8	70464.3	0.0906977
6947	+/+	p8	M	JB960	2019-10-30	3.85	873	0.0240745	82942.8	-94.4485	0.0341297	0.0102389	0.253697	0.0807736	0	0.069397	0.248009	0.0238908	0.112628	0.00796359	0.159272	14196.4	91809.9	75442.4	0.0580205
6947	+/+	p12	M	JB960	2019-10-30	5.41	517	0.014284	81765.2	-96.6971	0.0502901	0.0232108	0.230174	0.0348162	0.00193424	0.0580271	0.411992	0.00580271	0.0232108	0.00580271	0.154739	9022.01	86669.1	76361.9	0.0135397
6948	Tm/+	p6	F	JB960	2019-10-30	2.61	487	0.0176804	70215.9	-89.5657	0.00410678	0.00205339	0.289528	0.158111	0	0	0.476386	0.00205339	0.0492813	0	0.0184805	10359.1	79507.8	64265.3	0.073922
6986	Tm/+	p8	M	JB958	2019-11-11	5.13	1762	0.0470651	80354	-93.8065	0.210051	0.0790514	0.238848	0.0660644	0.0124224	0.0107284	0.177301	0.00564653	0.095991	0.0547713	0.0491248	22694.7	93668	66613	0.194805
6948	Tm/+	p12	F	JB960	2019-10-30	4.81	776	0.0311584	73156.2	-97.5474	0.0335052	0.0244845	0.287371	0.064433	0.00773196	0.0154639	0.291237	0.00386598	0.20232	0.0154639	0.0541237	17490.6	86122.6	64412.6	0.118557
6949	Tm/+	p6	F	JB960	2019-10-30	2.57	113	0.0144526	77719.1	-97.5023	0.00884956	0	0.283186	0.221239	0	0	0.371681	0	0.079646	0	0.0353982	5784.58	81196.2	75010.8	0
6676	Tm/+	p8	M	JB961	2019-10-10	3.95	322	0.030708	77262.3	-104.533	0.048048	0.015015	0.228228	0.225225	0	0.021021	0.318318	0.00600601	0.0510511	0.003003	0.0840841	10023.6	79196	68171.6	0.027027
6949	Tm/+	p12	F	JB960	2019-10-30	4.48	753	0.0175625	75183.4	-97.7078	0.0185676	0.00265252	0.372679	0.1313	0	0.0318302	0.320955	0	0.0729443	0	0.0490716	11489.3	82275.9	69513.7	0.0159151
6950	+/+	p6	M	JB960	2019-10-30	3.19	65	0.0113201	78867.4	-109.975	0.0153846	0	0.292308	0.153846	0	0	0.523077	0	0.0153846	0	0	5665.45	81404.8	75679.4	0
6950	+/+	p8	M	JB960	2019-10-30	4.22	1089	0.0241106	79860	-94.2867	0.0458295	0.00183318	0.336389	0.153071	0	0.00733272	0.255729	0.00641613	0.162236	0.00183318	0.0293309	15643.1	91112.4	71276	0.0733272
6950	+/+	p12	M	JB960	2019-10-30	5.77	553	0.0169753	80968.1	-98.2887	0.0287253	0.00897666	0.535009	0.0807899	0	0.00179533	0.332136	0	0.00179533	0.00179533	0.00897666	7583.92	85272.7	76920.6	0.00179533
6951	Tm/+	p6	F	JB960	2019-10-30	2.07	372	0.0173182	79787.2	-92.4501	0	0	0.384409	0.110215	0	0	0.327957	0	0.163978	0	0.0134409	12748.4	87136.2	73956.6	0.0107527
6003	Tm/+	p8	F	JB959/958	2019-08-08	5.19	708	0.0256653	84653.3	-93.0946	0.0932203	0.0353107	0.314972	0.0762712	0	0.049435	0.230226	0	0.0169492	0.0183616	0.165254	12212.9	90847.3	76489.3	0.0508475
6951	Tm/+	p12	F	JB960	2019-10-30	3.85	69	0.00947238	83827.8	-98.0801	0	0	0.318841	0.144928	0	0	0.492754	0	0.0434783	0	0	4994.67	85942.3	80931.4	0
6981	+/+	p8	M	JB958	2019-11-11	4.79	1581	0.0497746	75472.3	-91.6431	0.143399	0.0379027	0.156665	0.0385344	0.0157928	0.00379027	0.134555	0.0164245	0.329122	0.0840177	0.0397979	27228.9	93262.8	62578.2	0.134555
6981	+/+	p10	M	JB958	2019-11-11	5.22	679	0.0273381	78457.2	-97.5768	0.0685921	0.0132371	0.390493	0.10349	0.00120337	0.00421179	0.290012	0.00361011	0.0776173	0.021059	0.0264741	14631.7	88630.7	71450.3	0.066787
6982	+/+	p8	F	JB958	2019-11-11	5.67	1538	0.0382271	80543.7	-92.9364	0.120936	0.0929779	0.16515	0.0812744	0.0110533	0.029909	0.186606	0.0156047	0.107282	0.0409623	0.148244	18750.2	92100.4	69644.3	0.140442
6982	+/+	p10	F	JB958	2019-11-11	6.66	621	0.0221008	75297.2	-98.507	0.0265211	0.0156006	0.355694	0.118565	0	0.0187207	0.365055	0.00156006	0.0483619	0.00468019	0.0452418	11008.1	82136.6	69918.4	0.0343214
6982	+/+	p12	F	JB958	2019-11-11	7.22	1724	0.0265184	71621.6	-99.2129	0.0539443	0.0342227	0.356148	0.0986079	0.000580046	0.0278422	0.299884	0.00348028	0.0232019	0.00522042	0.0968677	11687.6	78363.6	65317.2	0.0481439
6944	Tm/+	p8	M	JB960	2019-10-30	3.56	835	0.0182848	86849	-95.5651	0.0167264	0	0.321386	0.172043	0	0.0083632	0.348865	0.00477897	0.0645161	0.00238949	0.0609319	11332.7	93167.4	80713	0.037037
6983	Tm/+	p10	F	JB958	2019-11-11	5.66	434	0.0120191	75994.9	-98.5738	0.0505618	0.00702247	0.266854	0.0646067	0	0.0308989	0.47191	0	0.0168539	0.00561798	0.0856742	8637.84	80684.4	71453.2	0.0140449
6983	Tm/+	p12	F	JB958	2019-11-11	6.75	285	0.0137419	72811.2	-98.8544	0.0561404	0	0.203509	0.157895	0	0.00350877	0.505263	0	0.0105263	0	0.0631579	9726.91	82796.1	68896.5	0.140351
6984	Tm/+	p8	F	JB958	2019-11-11	4.22	578	0.0206061	82773.3	-87.7005	0.0274914	0.00343643	0.231959	0.152921	0	0.0292096	0.331615	0	0.127148	0.00171821	0.0945017	12169.6	92729.3	76535.2	0.0601375
6984	Tm/+	p10	F	JB958	2019-11-11	5.32	43	0.0154341	66881.1	-100.416	0	0	0.186047	0.302326	0	0	0.488372	0	0.0232558	0	0	21560.7	78368.6	56689.7	0.0232558
6984	Tm/+	p12	F	JB958	2019-11-11	5.86	388	0.0123824	74700.5	-96.9361	0.0128866	0	0.417526	0.0927835	0	0.00257732	0.448454	0.00257732	0.00515464	0	0.0180412	8792.79	79717.6	70070.7	0.0283505
6985	+/+	p8	M	JB958	2019-11-11	5.39	1230	0.0284113	75966.3	-94.2318	0.0251216	0.00405186	0.307131	0.132901	0.000810373	0.00729335	0.275527	0.00324149	0.182334	0.00486224	0.0567261	15649.9	86557.9	68213.6	0.0858995
6985	+/+	p10	M	JB958	2019-11-11	5.98	768	0.0204455	72472.2	-99.5598	0.0101394	0.00126743	0.448669	0.124208	0	0.00126743	0.348542	0.00253485	0.0392902	0.00253485	0.0215463	11783.7	79314.7	66258.5	0.0506971
6985	+/+	p12	M	JB958	2019-11-11	6.91	430	0.01158	70261	-100.023	0.00465116	0.00697674	0.295349	0.0976744	0	0.00232558	0.562791	0.00697674	0.0162791	0	0.00697674	10722.4	76777.5	65433.5	0.044186
6205	Tm/+	p8	M	JB961	2019-08-30	5.56	108	0.0135952	67069.7	-97.0796	0.0181818	0	0.136364	0.136364	0	0	0.554545	0	0.0181818	0	0.136364	7243.4	72454.7	63061.4	0
6986	Tm/+	p10	M	JB958	2019-11-11	6.32	1205	0.0233914	77327.2	-95.1895	0.072623	0.0382226	0.361682	0.0850454	0.000955566	0.0406116	0.26517	0.00334448	0.0344004	0.0152891	0.0826565	12491.3	84010.8	69831.8	0.0769231
6986	Tm/+	p12	M	JB958	2019-11-11	7.08	350	0.0127495	75373.5	-98.5126	0.00857143	0.00857143	0.217143	0.137143	0	0.0114286	0.551429	0.00285714	0.0285714	0.00571429	0.0285714	7401.87	79665.5	71569.5	0.0171429
6210	Tm/+	p8	F	JB961	2019-08-30	6.28	2	0.017152	93595.6	-99.0073	0	0	0.666667	0	0	0	0.333333	0	0	0	0	3417.97	94482.4	91064.5	0
6987	Tm/+	p10	M	JB958	2019-11-11	5.03	340	0.0129155	78167.4	-99.8484	0.0166415	0	0.19062	0.160363	0	0.00453858	0.467474	0.0075643	0.0378215	0.00151286	0.113464	10180.4	84291.1	72809.7	0.0408472
6987	Tm/+	p12	M	JB958	2019-11-11	5.54	298	0.0093241	75765.5	-95.7889	0.0268456	0.0033557	0.369128	0.0637584	0	0.0100671	0.466443	0.0033557	0.00671141	0	0.0503356	9277.76	80302.9	70639.2	0.0033557
6988	+/+	p8	M	JB958	2019-11-11	5.06	1329	0.0403076	79570.9	-92.06	0.0958303	0.0343819	0.26335	0.076079	0.0051207	0.0402341	0.171178	0.00365764	0.198976	0.0380395	0.0731529	19616.9	92945.3	69014.2	0.126554
6988	+/+	p10	M	JB958	2019-11-11	6.12	306	0.021849	72847	-97.1753	0.0228758	0.00326797	0.277778	0.235294	0	0.0130719	0.320261	0	0.0620915	0.00326797	0.0620915	12530.1	84426.4	67306.3	0.150327
