## Supplementary material for "Deficiency of the paternally inherited gene *Magel2* alters the development of separation-induced vocalization and maternal behavior in mice": Table S2

### Sheet: raw time
TEST DATE	PEN	WT	Magel2m+/p−	WT2	AGE
2021-01-29	JB494	180	240	x	P8
2021-01-30	JB432	143	83	x	P8
2021-02-12	JB418	42	99	x	P8
2021-02-12	JB418	30	50	x	P8
2021-02-12	JB418	108	x	114	P8
2021-02-19	JB431	27	7	x	P8
2021-02-19	JB431	20	x	63	P8
2021-03-05	JB433	10	253	x	P8
2021-03-05	JB433	13	x	75	P8
2021-03-05	JB418	23	93	x	P8
2021-03-05	JB418	4	x	12	P8
2021-03-13	JB431	30	60	x	P8
2021-03-13	JB431	20	200	x	P8
2021-03-19	JB432	54	114	x	P8
2021-03-19	JB432	20	x	43	P8
2021-03-19	JB432	3	x	87	P8
2021-03-19	JB432	10	40	x	P8
2021-04-16	JB418	70	50	x	P8
2021-04-16	JB418	30	x	58	P8
2021-04-16	JB418	90	40	x	P8
2021-04-16	JB418	20	130	x	P8
2021-04-16	JB418	30	110	x	P8
